# Protective *IFIH1* variant reduces immune-mediated islet stress and dysfunction in a type 1 diabetes genetic background

**DOI:** 10.64898/2025.12.30.697107

**Authors:** Daniel A. Veronese-Paniagua, Cameron Banks, Kameron Bradley, Noyonika Mukherjee, Sarah E. Gale, Kate E. Hinshaw, Amy M. Meacham, Opeoluwa F. Iwaloye, Hubert M. Tse, Clayton E. Mathews, Jeffrey R. Millman

## Abstract

Genome-wide association studies (GWAS) have linked dozens of genetic loci to type 1 diabetes (T1D). The *IFIH1* gene, which encodes the double-stranded RNA sensor MDA5, is one such locus. The E627* single nucleotide polymorphism (SNP) in *IFIH1* is associated with protection against T1D, while the A946T variant is linked to increased risk. While the E627* variant has been shown to result in a truncated protein and dampen type I interferon (IFN) signaling, its specific role in human pancreatic islet health and function remains unclear. We hypothesized that MDA5^627^* would protect islet cells from stress-induced dysfunction, identity loss, and cell death. Using CRISPR-Cas9 technology, we introduced the E627* and A946T variants into human pluripotent stem cells (hPSCs) derived from a T1D patient. We differentiated these hPSCs into stem cell-derived islets (SC-islets) and treated them with IFNα, poly(I:C), and coxsackievirus B3, an enterovirus implicated in T1D pathogenesis. Using single-cell RNA sequencing and an array of functional assays, we investigated the variant impact on both whole SC-islets and their individual cell populations. Our analysis revealed that SC-islets, and their β, α, and δ cell subpopulations, harboring the MDA5^627^* variant exhibit an attenuated immune response to the various stressors compared to MDA5^946T^ cells. We also report unique, cell-type-specific transcriptional responses that vary across variants. Notably, MDA5^627^* SC-islets showed reduced apoptosis rates and viral genome expression, as well as attenuated negative effects on mitochondrial function and insulin secretion in response to stress. Overall, our findings demonstrate that a clinically relevant MDA5 variant confers protection by dampening stress-mediated transcriptional responses, reducing cell dysfunction, and preventing apoptosis. These insights provide a mechanistic framework for understanding T1D pathogenesis and offer new avenues for developing preventative therapies.
