## Supplementary Data 9 for "Protective *IFIH1* variant reduces immune-mediated islet stress and dysfunction in a type 1 diabetes genetic background"

### Sheet: Sheet1
Table listing Gene Ontology Terms for MDA5 (946T) α cells depicted in Fig. 4a
Treatment	Column1	Term	Overlap	P-value	Adjusted P-value	Old P-value	Old Adjusted P-value	Odds Ratio	Combined Score	Genes
IFNα	GO_Biological_Process_2025	Response to Cytokine (GO:0034097)	19/123	6.79543e-16	2.36889e-13	0	0	15.9568	557.291	IFITM3;CD74;SP100;STAT1;MX2;MX1;EIF2AK2;ISG15;ADAR;PML;BST2;NUB1;PLSCR1;TIMP2;XAF1;TRIM21;SHFL;MYD88;TRIM56
IFNα	GO_Biological_Process_2025	Ubiquitin-Dependent Protein Catabolic Process (GO:0006511)	20/455	8.65765e-07	5.20354e-05	0	0	3.96572	55.3601	DTX3L;RNF19B;UBE2L6;PSMB8;PSMB10;PML;PSMB9;HERC5;NUB1;PSMA3;RNF213;PSMA4;IFI27;TRIM25;TRIM26;RBCK1;PSMF1;HERC6;NFE2L2;CHMP5
IFNα	GO_Biological_Process_2025	Regulation of Gene Expression (GO:0010468)	28/1127	0.000283393	0.00623072	0	0	2.20064	17.9763	CELF1;ZBTB20;AHR;MLLT6;TRIM5;TRIM21;CD74;BRPF3;NR1D2;MITF;TDRD7;BTN3A2;PARP14;PARP9;TICAM1;PML;FOXP1;TAPBP;PARP10;OCLN;PLSCR1;YEATS2;BHLHE40;CALR;MYD88;LGMN;NFE2L2;RIGI
IFNα	GO_Biological_Process_2025	Regulation of Apoptotic Process (GO:0042981)	20/704	0.000421318	0.00844089	0	0	2.48956	19.3491	FOXA1;CD74;STAT1;IFI6;DAB2IP;XIAP;IFIT3;IFIT2;HSP90B1;CLIP3;DNAJA1;CLN3;TNFSF10;PPT1;PTK2B;BMF;DSG2;CALR;CTSB;HTATIP2
IFNα	GO_Cellular_Component_2025	Lysosome (GO:0005764)	27/532	4.29129e-10	7.55267e-08	0	0	4.74314	102.306	IFITM3;SCARB2;UNC93B1;HEXB;RNF19B;ECE1;IFI30;CLN3;NCSTN;LAPTM4A;LAMP2;ANXA6;ANKFY1;ACP2;B2M;CTSB;CD74;DTX3L;MITF;CLCN7;OCLN;TMBIM1;PPT1;AGRN;CD68;LGMN;CHMP5
IFNα	Reactome_Pathways_2024	Interferon Signaling	40/280	4.50862e-31	3.42742e-28	0	0	15.9444	1114.1	IFITM3;SP100;UBA7;IFIT5;IFI6;UBE2L6;ADAR;IFI35;IFI30;IFIT1;SAMHD1;USP18;IFIT3;IFIT2;HERC5;TRIM5;TRIM25;TRIM26;B2M;TRIM21;GBP3;RSAD2;STAT1;STAT2;MX2;MX1;EIF2AK2;ISG15;PSMB8;PML;BST2;ISG20;IFI27;OAS1;OAS2;OAS3;TRIM14;XAF1;IRF9;RIGI
IFNα	Reactome_Pathways_2024	Immune System	85/2150	5.74055e-24	1.45619e-21	0	0	4.57988	245.09	IFITM3;HEXB;IFIT5;RNF19B;UBE2L6;ADAR;IFI35;IFI30;IFIT1;IFIT3;IFIT2;HERC5;IFIH1;TRIM5;LAMP2;TIMP2;TRIM25;TRIM26;FBXO6;B2M;TRIM21;HERC6;CTSB;PDIA3;RSAD2;DYNLT1;DTX3L;TAP2;TAP1;BTN3A2;TICAM1;MUC3A;LRRC41;TAPBP;RAP2C;PSMA3;CEACAM1;PSMA4;IFI27;OAS1;OAS2;OAS3;TMBIM1;TXNIP;TRIM14;SERPING1;RBCK1;OPTN;IRF9;TRIM56;SP100;UBA7;UNC93B1;IFI6;SAMHD1;USP18;HSP90B1;NCSTN;PRDX4;RNF213;IFI16;ORMDL3;PTK2B;N4BP1;GBP3…
CVB3	GO_Biological_Process_2025	Proton Motive Force-Driven ATP Synthesis (GO:0015986)	1959-08-01	1.43294e-06	0.000989953	0	0	11.5148	154.94	ATP5PD;NDUFA6;NDUFA5;NDUFS5;NDUFB4;NDUFAB1;ATP5MK;SDHB
CVB3	GO_Biological_Process_2025	Cellular Respiration (GO:0045333)	1985-09-01	2.62508e-06	0.000989953	0	0	8.71437	111.983	NDUFA6;NDUFA5;NDUFS5;NDUFB4;NDUFAB1;CYCS;ETFA;COX6C;SDHB
CVB3	GO_Biological_Process_2025	Aerobic Electron Transport Chain (GO:0019646)	1964-08-01	2.69482e-06	0.000989953	0	0	10.484	134.449	NDUFA6;NDUFA5;NDUFS5;NDUFB4;NDUFAB1;CYCS;COX6C;SDHB
CVB3	GO_Biological_Process_2025	Oxidative Phosphorylation (GO:0006119)	1960-07-01	1.82638e-05	0.00307127	0	0	9.6582	105.377	ATP5PD;NDUFA6;NDUFA5;NDUFS5;NDUFB4;NDUFAB1;SDHB
CVB3	GO_Biological_Process_2025	Response to Endoplasmic Reticulum Stress (GO:0034976)	12/196	1.88421e-05	0.00307127	0	0	4.82708	52.5158	BCAP31;PDIA3;ERLEC1;UFM1;HSPA5;TMBIM4;TMX1;MAN1A1;SEC61B;STT3B;MBTPS2;HSP90B1
CVB3	GO_Biological_Process_2025	Endoplasmic Reticulum to Golgi Vesicle-Mediated Transport (GO:0006888)	9/112	2.53397e-05	0.00375488	0	0	6.42118	67.9563	RAB2A;BCAP31;SAR1B;COPB1;TMED7;RABGGTB;SEC24D;CNIH4;TMED5
CVB3	GO_Biological_Process_2025	Regulation of Autophagy (GO:0010506)	12/230	8.94582e-05	0.00972112	0	0	4.06714	37.9128	SH3GLB1;TMEM59;ATP6V0B;CAPNS1;RHEB;CASP3;CISD2;VDAC1;DRAM2;SVIP;ATP6V1D;EIF4G2
CVB3	GO_Biological_Process_2025	Negative Regulation of Programmed Cell Death (GO:0043069)	15/382	0.000292845	0.0227303	0	0	3.03126	24.6619	PSMD10;HDAC2;TSC22D1;HSPA5;APIP;HSP90B1;PRDX3;DNAJC3;DNAJA1;UFM1;TMBIM4;SC5D;VDAC1;DSG2;TMBIM6
CVB3	GO_Biological_Process_2025	Cholesterol Biosynthetic Process (GO:0006695)	2025-06-25	9.29234e-07	0.000989953	0	0	23.0468	320.095	HMGCS1;CYP51A1;SC5D;MSMO1;HMGCR;FDFT1
CVB3	GO_Cellular_Component_2025	Endoplasmic Reticulum Membrane (GO:0005789)	55/872	1.34973e-21	2.92892e-19	0	0	5.75932	276.76	SCARB2;ERO1B;TRAM1;MCFD2;TUSC3;SLC35B1;SPPL2A;CISD2;MSMO1;MAGT1;LCLAT1;GET1;SEC61B;TMED7;MMGT1;ATP6AP2;ALDH3A2;PYURF;LMBRD1;TMBIM4;TMX1;PIGK;KDELR2;TMBIM6;SAR1B;COPB1;MGST2;HMGCR;HACD3;HACD2;HSP90B1;NRAS;TMEM68;SC5D;SPTSSB;SMIM30;EMC7;SEC11A;FDFT1;SEC11C;BCAP31;HSPA5;CYP51A1;SVIP;KTN1;RAB10;DNAJA1;SCD;OSTC;RAB18;SERINC1;DEGS1;STT3B;SEC24D;CNIH4
CVB3	GO_Cellular_Component_2025	Lysosome (GO:0005764)	30/532	7.08049e-11	7.68233e-09	0	0	4.66961	109.134	SCARB2;ASAH1;SEH1L;SAR1B;SPPL2A;GNS;GNAI1;DPP4;LAPTM4B;LAPTM4A;LAMP2;AP1S2;AGA;DRAM2;B2M;ATP6V1D;RAB2A;ATP6V0B;HSP90AA1;FUCA2;ATP6AP2;TMEM59;OCLN;LMBRD1;RAB14;RHEB;NPC2;OCIAD1;TMEM106B;LAMTOR3
CVB3	GO_Cellular_Component_2025	Mitochondrial Membrane (GO:0031966)	27/595	6.59814e-08	2.86359e-06	0	0	3.65697	60.4639	COX16;MAOA;NDUFB4;CISD2;MICOS10;ATP5F1A;NRAS;STMP1;MPC2;ATP5MK;SMIM30;ATP5PD;NDUFA6;NDUFA5;MTX2;COX6C;COQ10B;SDHB;FAM210B;HADHB;NDUFS5;NDUFAB1;CYCS;VDAC1;SLC25A5;SLC25A33;TOMM5
CVB3	Reactome_Pathways_2024	Immune System	63/2150	4.94901e-09	7.1902e-07	0	0	2.49956	47.8017	EIF4A2;ITGB1;NCKAP1;RNF14;UBE2D3;PTEN;MAGT1;ACTB;TUBA1B;CAPZB;CASP3;LAMP2;AP1S2;SEC61B;KPNA5;B2M;PDIA3;ATP6V0B;HSP90AA1;GSTO1;ATP6AP2;PJA2;DNAJC3;PSMA4;TUBB2A;NPC2;TCP1;CD46;DCTN6;ASAH1;SEH1L;MAOA;DHX9;SAR1B;COPB1;GNS;HSP90B1;NRAS;PRDX4;PSMB5;RAP1A;TTR;CAND1;PSMB1;AGA;CCT8;PAK2;ATP6V1D;BCAP31;HSPA5;FUCA2;CMTM6;SVIP;RAB10;RAB14;PSMC2;CAPZA2;RAB18;DEGS1;SEC24D;ACTR10;LAMTOR3;EIF4G2
CVB3	Reactome_Pathways_2024	Innate Immune System	40/1149	6.43987e-08	8.18668e-06	0	0	2.84498	47.1077	NCKAP1;ASAH1;DHX9;COPB1;UBE2D3;MAGT1;GNS;ACTB;HSP90B1;NRAS;PRDX4;PSMB5;RAP1A;TTR;CAND1;PSMB1;LAMP2;AGA;CCT8;B2M;PAK2;ATP6V1D;ATP6V0B;HSP90AA1;FUCA2;ATP6AP2;CMTM6;SVIP;DNAJC3;RAB10;PSMA4;RAB14;NPC2;PSMC2;CAPZA2;RAB18;DEGS1;CD46;ACTR10;LAMTOR3
Table listing Gene Ontology Terms for MDA5 (627*) α cells depicted in Fig. 4b
Treatment	Column1	Term	Overlap	P-value	Adjusted P-value	Old P-value	Old Adjusted P-value	Odds Ratio	Combined Score	Genes
IFNα	GO Biological Process 2025	Response to Cytokine (GO:0034097)	26/123	1.6711e-13	1.28717e-10	0	0	7.49851	220.607	IFITM3;APP;SP100;IFITM2;ADAR;CXCL16;NUB1;KHSRP;TIMP2;RIPK1;MAP2K7;IL6R;TRIM21;CD74;STAT1;MX1;EIF2AK2;ISG15;PML;BST2;PLSCR1;DNAJA3;SHFL;MYD88;BCL2L1;TRIM56
IFNα	GO Biological Process 2025	Response to Endoplasmic Reticulum Stress (GO:0034976)	26/196	7.97636e-09	3.51074e-06	0	0	4.26229	79.478	PPP1R15B;SELENOK;HSP90B1;OS9;DDRGK1;TMEM129;TRIM25;FBXO6;BAK1;PDIA3;PTPN1;HSPA5;EDEM2;SGTA;DAB2IP;SYVN1;TMUB1;UBE2G2;PDIA6;ERP44;NPLOC4;QRICH1;CALR;ATF3;ATF4;NFE2L2
IFNα	GO Biological Process 2025	Negative Regulation of DNA-templated Transcription (GO:0045892)	70/1006	6.19803e-08	2.12179e-05	0	0	2.13782	35.4802	APP;KDM5C;CTNND1;ATN1;CHD4;LIMD1;ELK4;SIN3A;DPF2;EP300;KDM2A;RING1;NSMCE3;CBFA2T2;PARP9;SREBF2;DKK3;FOXP1;ETV6;MAF;IFI27;ELF3;WDR82;PSPC1;IRF7;PLCB1;EZR;ATF3;ATF4;SP100;SHC1;MAX;ARX;RTF1;MACROH2A2;ZBTB4;MTDH;IFI16;NSD1;HSF1;VHL;SNX6;HEXIM1;IRX1;SMAD2;ATF7IP;PHC2;JUND;CBX4;STAT1;PHF12;NONO;STAT3;DAB2IP;NR1D2;KLF4;PML;VEGFA;DRAP1;BCL6;YEATS2;DNAJA3;ID1;ID4;ID3;MDM4;MAGED2;CALR;NFE2L1;FGFR2
IFNα	GO Biological Process 2025	Type I Interferon-Mediated Signaling Pathway (GO:0060337)	1942-10-01	1.60851e-06	0.00024779	0	0	8.57194	114.351	IFITM3;SP100;IFITM2;IFI27;OAS1;SIN3A;STAT1;STAT2;OAS3;MYD88
IFNα	GO Biological Process 2025	Positive Regulation of DNA-templated Transcription (GO:0045893)	78/1274	1.85628e-06	0.000272343	0	0	1.86106	24.5603	FOXA1;ARF4;APP;SMARCB1;CHD4;ELK4;MYDGF;ZNF609;HYAL2;EP300;HTATIP2;DTX3L;SERPINF2;TFE3;RHOG;GTF2F1;PARP9;ILF2;RNF40;SREBF2;GNL3;PLSCR1;ELF3;GPRIN1;IRF7;PRKD2;LMX1B;PLCB1;PLPP3;SQSTM1;ATF3;IRF9;ATF4;KMT2D;SP100;SHC1;MAX;ARX;RNF4;NEUROD1;HELZ2;IFI16;EPCAM;DDRGK1;NSD1;TP53INP1;HSF1;ABL1;RIPK1;E2F4;VHL;MAP2K7;RTRAF;SMAD2;ATF7IP;CD74;JUND;JUP;HSPA5;PCGF5;STAT1;STAT2;USP22;STAT3;DAB2IP;PBX2;NR1D2;KLF4;V…
IFNα	GO Biological Process 2025	Regulation of Apoptotic Process (GO:0042981)	48/704	1.3629e-05	0.00123503	0	0	2.05319	23.0025	FOXA1;ARF4;APP;SHC1;ARAF;IFI6;XIAP;IFIT3;MTDH;HSP90B1;NEUROD1;MYDGF;CLN3;ERBB3;DDRGK1;TNFSF10;TRIM24;MYO18A;PTK2B;BMF;RIPK1;BAK1;VHL;CTSD;CTSB;HTATIP2;CD74;CBX4;HSPA5;STAT1;IGFBP3;DAB2IP;MAPK8IP3;RHOB;VEGFA;CLIP3;DNAJA1;LATS1;SH3RF2;BCL6;DNAJA3;PPT1;DSG2;QRICH1;CALR;SQSTM1;ATF4;BCL2L1
IFNα	GO Biological Process 2025	Negative Regulation of Programmed Cell Death (GO:0043069)	31/382	1.89662e-05	0.00151356	0	0	2.45595	26.7031	ARF4;SHC1;ARAF;IFI6;XIAP;IFIT3;MTDH;HSP90B1;MYDGF;CLN3;ERBB3;DDRGK1;MYO18A;TMEM109;PTK2B;RIPK1;VHL;HTATIP2;CD74;CBX4;HSPA5;MAPK8IP3;VEGFA;DNAJA1;SH3RF2;DNAJA3;PPT1;DSG2;SQSTM1;BCL2L1;NFE2L2
IFNα	GO Biological Process 2025	Regulation of Canonical NF-kappaB Signal Transduction (GO:0043122)	23/270	0.000107224	0.00523169	0	0	2.57337	23.5221	RNF31;CD74;STAT1;STAT3;IFIT5;DAB2IP;SHISA5;XIAP;ZC3HAV1;KLF4;MTDH;VEGFA;BST2;TRIM5;NKIRAS2;DNAJA3;TNFSF10;TRIM25;RIPK1;RBCK1;SQSTM1;OPTN;MYD88
IFNα	GO Biological Process 2025	Regulation of Autophagy (GO:0010506)	20/230	0.000225175	0.008565	0	0	2.62565	22.0519	CTSA;ATP6V0E1;STAT3;GBA1;MTDH;TMEM59;STK11;DNPEP;IFI16;TP53INP1;EP300;BMF;SMCR8;VHL;TRIM21;SQSTM1;OPTN;RAB8A;SNX6;BCL2L1
IFNα	GO_Cellular_Component_2025	Lysosome (GO:0005764)	63/532	4.29883e-17	1.34553e-14	0	0	3.89511	146.79	IFITM3;SCARB2;APP;SLC35F6;IFITM2;CPQ;HEXB;CTSZ;RNF19B;ECE1;GBA1;IFI30;LAPTM4A;LAMP1;CTSL;HYAL2;LAMP2;ANXA6;ANKFY1;ACP2;B2M;CTSD;VPS39;CTSB;NSF;ATP6V0E1;DTX3L;TFE3;AP3B1;ELAPOR1;VAMP8;TMBIM1;TMEM9;ARL8A;CHMP5;GRN;UNC93B1;VPS4A;GNS;CLN3;NCSTN;SNX1;AGA;AP1M1;SNX6;CTSA;CD164;CD74;ACD;AP3D1;LNPEP;SYT7;CLCN7;TMEM59;OCLN;P2RX4;PPT1;PLEKHM2;GOPC;AGRN;CD68;CYB561;LGMN
IFNα	GO_Cellular_Component_2025	Endoplasmic Reticulum Membrane (GO:0005789)	60/872	8.30919e-07	2.60078e-05	0	0	2.0939
poly(I:C)	Reactome_Pathways_2024	Cellular Responses to Stress	11/787	0.000398164	0.0220317	0	0	3.76845	29.5019	JUN;CBX6;HSP90AB1;COX4I1;GSTP1;ID1;SRPRA;FOS;P4HB;H1-0;ATF3
poly(I:C)	WikiPathways_2024_Human	MAPK Signaling WP382	6/246	0.000557846	0.0384914	0	0	6.38864	47.86	JUN;DUSP10;JUND;DUSP1;FOS;MAPK13
CVB3	GO Cellular Component 2025	Golgi-associated Vesicle (GO:0005798)	1948-06-01	3.38813e-05	0.00406091	0	0	11.1678	114.946	TGOLN2;BACE1;AP1G2;SPPL2B;PI4KA;FURIN
CVB3	GO Cellular Component 2025	Nucleus (GO:0005634)	91/4879	5.38673e-05	0.00406091	0	0	1.70188	16.7277	MUS81;SETD5;PHF2;BTG2;SMARCB1;PTPRN;CELF3;ATN1;INPPL1;DCAF8;CHD4;DCAF7;PTMS;HID1;STK11;ZFP36;POGZ;PAPOLA;ARL6IP4;CCNL2;CIC;IER2;RBM6;GAMT;FBXW7;WDR74;RAD23A;CSNK1E;FOS;CBFA2T2;FOXP4;SAFB;NCOR2;CLIP2;RFX6;ELF3;ZNF638;EEF1A2;ZNF516;LUC7L3;ALPK3;TSPYL4;KMT2D;RBM47;SRCAP;SPINDOC;ANKRD11;SRF;ARX;WIZ;LENG8;GATA4;FOXK1;PBXIP1;GPATCH2L;STRIP1;ARVCF;DEAF1;ABL1;SYMPK;CAMTA2;SERF2;RTRAF;JAZF1;EGR1;PHC2;JUND…
CVB3	GO Cellular Component 2025	Intracellular Membrane-Bounded Organelle (GO:0043231)	101/5597	6.34517e-05	0.00406091	0	0	1.66751	16.1169	SMARCB1;ATN1;INPPL1;DCAF8;DCAF7;HID1;STK11;ZFP36;POGZ;PAPOLA;ARL6IP4;CCNL2;IER2;GAMT;FBXW7;WDR74;CSNK1E;FOXP4;CLIP2;RFX6;EEF1A2;ALPK3;TSPYL4;LLGL2;LRPAP1;KMT2D;SRCAP;ANKRD11;ARX;GATA4;GPATCH2L;STRIP1;SNX1;DPP7;DEAF1;ABL1;CAMTA2;SERF2;EGR1;PHC2;JUND;NIBAN2;CBX4;IQSEC1;FUS;PHF12;ALYREF;NONO;ABCA7;MEX3D;EEF2;DRAP1;PROC;EIF6;WNK1;P4HA2;RSRP1;MAGED2;CALM3;NFE2L1;MUS81;SETD5;PHF2;BTG2;PTPRN;CELF3;CHD4;…
CVB3	GO Cellular Component 2025	Endoplasmic Reticulum Lumen (GO:0005788)	12/289	0.000395841	0.0190004	0	0	3.42784	26.8554	TGOLN2;BACE1;CST3;LRPAP1;COL27A1;PROC;WFS1;P4HA2;COL6A2;COL6A1;NUCB1;CHGB
CVB3	GO Cellular Component 2025	Adherens Junction (GO:0005912)	8/151	0.000782295	0.0236079	0	0	4.38579	31.3728	CAMSAP3;ARVCF;NIBAN2;PROC;DLG5;KIFC3;NECTIN2;LLGL2
CVB3	GO Cellular Component 2025	U2-type Prespliceosome (GO:0071004)	2025-03-15	0.000860705	0.0236079	0	0	19.3431	136.519	SNRPN;LUC7L;LUC7L3
CVB3	GO Cellular Component 2025	Prespliceosome (GO:0071010)	2025-03-15	0.000860705	0.0236079	0	0	19.3431	136.519	SNRPN;LUC7L;LUC7L3
CVB3	GO Biological Process 2025	Negative Regulation of DNA-templated Transcription (GO:0045892)	30/1006	1.74961e-05	0.0265591	0	0	2.52993	27.7117	NDUFA13;SPINDOC;SRF;ARX;ATN1;GATA4;CHD4;FOXK1;PBXIP1;ZFP36;DEAF1;CIC;JAZF1;PHC2;JUND;NIBAN2;CBX4;WFS1;PHF12;NONO;CBFA2T2;NCOR2;DRAP1;ELF3;FOSB;MAGED2;HDGF;NOP53;NFE2L1;MXD4
Table listing Gene Ontology Terms for MDA5 (946T) β cells depicted in Fig. 4c
Treatment	Column1	Term	Overlap	P-value	Adjusted P-value	Old P-value	Old Adjusted P-value	Odds Ratio	Combined Score	Genes
IFNα	GO_Biological_Process_2025	Response to Cytokine (GO:0034097)	21/123	3.22438e-15	1.39551e-12	0	0	12.2707	409.45	IFITM3;CD74;SP100;STAT1;MX1;EIF2AK2;ISG15;ADAR;PML;CXCL16;BST2;NUB1;PLSCR1;LAMP3;SMPD1;TIMP2;RIPK1;TRIM21;SHFL;MYD88;TRIM56
IFNα	GO_Biological_Process_2025	Positive Regulation of Canonical NF-kappaB Signal Transduction (GO:0043123)	17/204	1.18284e-07	1.34719e-05	0	0	5.32968	85.0094	CD74;STAT3;IFIT5;DAB2IP;SHISA5;XIAP;ZC3HAV1;TICAM1;BST2;TRIM5;TNFSF10;TRIM25;RIPK1;RBCK1;PIM2;TMEM9B;MYD88
IFNα	GO_Biological_Process_2025	Modification-Dependent Protein Catabolic Process (GO:0019941)	16/208	8.22027e-07	6.13403e-05	0	0	4.86962	68.2306	RNF43;DTX3L;RNF19B;UBE2L6;ISG15;HERPUD1;HERC5;NUB1;RNF114;RNF213;OS9;UBC;RLIM;TRIM25;TRIP12;HERC6
IFNα	GO_Biological_Process_2025	Positive Regulation of Intracellular Signal Transduction (GO:1902533)	30/652	1.48044e-06	0.000106789	0	0	2.87711	38.6199	IFIT5;XIAP;IFI35;ZC3HAV1;DDX60;MYDGF;TRIM5;TNFSF10;TRIM25;PTK2B;RIPK1;PIM2;HEXIM1;CD74;GPR37;SMAD3;RSAD2;ARRDC3;STAT3;DAB2IP;SHISA5;EIF2AK2;TICAM1;BST2;WDFY1;RBCK1;PIK3AP1;TMEM9B;MYD88;TRIM56
IFNα	GO_Cellular_Component_2025	Lysosome (GO:0005764)	43/532	4.80149e-17	1.01311e-14	0	0	5.50654	206.908	IFITM3;SCARB2;GRN;SDC4;CPQ;UNC93B1;HEXB;HEXA;RNF19B;ECE1;IFI30;GNS;ATRAID;FYCO1;CLN3;NCSTN;LAPTM4A;CTSL;SMPD1;LAMP3;SESN2;LAMP2;ANXA6;MARCHF8;ANKFY1;ACP2;B2M;VPS39;CTSB;CTSA;CD74;CD164;ATP6V0E1;DTX3L;VAMP8;TMEM59;TMBIM1;PPT1;AGRN;CD68;TMEM9B;LGMN;CHMP5
IFNα	GO_Cellular_Component_2025	Endoplasmic Reticulum Lumen (GO:0005788)	17/289	1.41835e-05	0.000249393	0	0	3.64816	40.7259	PDIA3;HSPA5;ERAP1;SHISA5;P3H1;MIA3;PDIA6;PDIA5;HSP90B1;MYDGF;RCN1;OS9;SERPING1;SCG3;CALR;PPIB;B2M
IFNα	GO_Cellular_Component_2025	Golgi Membrane (GO:0000139)	21/476	0.000104058	0.00115559	0	0	2.70113	24.7708	SCARB2;CD74;ST6GAL1;TMED9;SLC30A8;WSCD2;UNC93B1;GOSR1;FURIN;TAPBP;EXT1;CLN3;NCSTN;TMBIM1;PI4KB;SEC22B;B2M;OPTN;BLZF1;RAB8A;GRINA
CVB3	GO_Biological_Process_2025	Protein Transport (GO:0015031)	38/308	1.75778e-15	4.01477e-12	0	0	5.58543	189.763	ARF4;COPB2;RAB1A;COPA;TFRC;SAR1B;TMEM167A;USO1;SEL1L;VLDLR;HSP90B1;SCFD1;ARL5B;LAMP2;ARL6IP5;TIMM17A;TMED7;TMED5;ARRDC4;CTSA;HSPA9;ARRDC3;SURF4;CMTM6;ARFGAP3;COPZ1;RAB11A;ARCN1;VMP1;RAB10;PREPL;RAB14;CANX;PPT1;RAB18;TXNIP;SLU7;RAB5A
CVB3	GO_Biological_Process_2025	Proton Motive Force-Driven ATP Synthesis (GO:0015986)	17/59	9.42368e-14	7.32937e-11	0	0	15.5781	467.234	NDUFB9;ATP5PD;NDUFA6;NDUFA5;NDUFB11;ATP5PB;NDUFB4;NDUFB3;NDUFA1;ATP5F1C;SDHB;ATP5F1E;ATP5F1B;NDUFS5;NDUFAB1;ATP5MK;NDUFS1
CVB3	GO_Biological_Process_2025	Endoplasmic Reticulum to Golgi Vesicle-Mediated Transport (GO:0006888)	22/112	1.26407e-13	7.32937e-11	0	0	9.47858	281.507	RAB2A;BCAP31;COPB2;ARF4;RAB1A;COPA;SAR1B;COPB1;TRAPPC4;YIPF4;SURF4;USO1;YIPF5;RABGGTB;ARCN1;SCFD1;VAMP7;HYOU1;TMED7;SEC24D;CNIH4;TMED5
CVB3	GO_Biological_Process_2025	Oxidative Phosphorylation (GO:0006119)	17/60	1.2836e-13	7.32937e-11	0	0	15.2151	451.643	NDUFB9;ATP5PD;NDUFA6;NDUFA5;NDUFB11;ATP5PB;NDUFB4;NDUFB3;NDUFA1;ATP5F1C;SDHB;ATP5F1E;ATP5F1B;NDUFS5;NDUFAB1;NDUFS1;UQCRC2
CVB3	GO_Biological_Process_2025	Negative Regulation of Programmed Cell Death (GO:0043069)	30/382	9.32891e-08	1.63902e-05	0	0	3.31312	53.6314	PSMD10;ARF4;HDAC2;TFRC;TAF9;APIP;XIAP;HIGD1A;HSP90B1;HSPD1;PRDX3;SC5D;TMEM14A;MCL1;HSPA9;TSC22D1;HSPA5;ANXA5;HIPK3;DNAJC3;DNAJA1;UFM1;HNRNPK;ARMC10;PPT1;VDAC1;DSG2;TMBIM6;NAA15;NFE2L2
CVB3	GO_Biological_Process_2025	Response to Endoplasmic Reticulum Stress (GO:0034976)	21/196	4.82823e-08	1.00252e-05	0	0	4.62347	77.888	BCAP31;ERO1A;PDIA3;HSPA5;EDEM1;CCDC47;SEL1L;ATP2A2;PDIA6;HSP90B1;ERLEC1;UFM1;TMX1;CANX;DNAJB9;HYOU1;MAN1A1;SEC61B;STT3B;MBTPS2;NFE2L2
CVB3	GO_Biological_Process_2025	Proteasomal Protein Catabolic Process (GO:0010498)	28/372	5.93632e-07	7.53252e-05	0	0	3.15267	45.1998	CCDC47;UBE2D3;SEL1L;UBE3A;HSP90B1;ERLEC1;SH3BGRL;PSMB5;PSMB2;PSMB1;PMAIP1;DNAJB9;MAN1A1;SEC61B;HSPA5;EDEM1;UBE2G1;KLHL24;PJA2;PSMA4;PSMA2;TBL1XR1;PSME4;CANX;PSMC2;STT3B;NFE2L2;CUL4B
CVB3	GO_Cellular_Component_2025	Endoplasmic Reticulum Membrane (GO:0005789)	88/872	2.15398e-28	6.16039e-26	0	0	4.83481	308.002	ERO1A;SCARB2;ERO1B;MCFD2;TRAM1;TUSC3;CCDC47;SLC35B1;PIGP;SPPL2A;CISD2;ATP2A2;MSMO1;MAGT1;SEC61A1;GET1;SEC61B;TMED7;TMEM14A;SLC30A7;WDR83OS;ELOVL5;MMGT1;ALG5;ATP6AP2;ACSL3;PDIA6;COPZ1;PYURF;LMBRD1;VAMP7;SOAT1;TMX1;CANX;PIGK;TMBIM6;KDELR2;SEC22B;RTN3;COPB2;COPA;SAR1B;COPB1;SEL1L;MGST2;SRI;HMGCR;HACD3;HACD2;SELENOI;HSP90B1;ZMPSTE24;NRAS;UBB;SSR1;SC5D;DNAJB9;SPTSSB;EMC7;SEC11A;FDFT1;SEC11C;BCAP31;NUS…
CVB3	GO_Cellular_Component_2025	Lysosomal Membrane (GO:0005765)	37/383	8.05531e-12	1.15191e-09	0	0	4.21837	107.757	SCARB2;ATP6V1A;SEH1L;SAR1B;SPPL2A;MAGT1;VLDLR;GNAI1;CLN5;LAPTM4B;LAPTM4A;BLOC1S2;LAMP2;AP1S2;SLC17A5;ATP6V1H;CPNE3;ATP6V1E1;B2M;CTSA;RAB2A;ATP6V0B;ATP6V0E1;TMEM30A;SURF4;ATP6AP2;CMTM6;AP2B1;LMBRD1;VAMP7;RAB14;RHEB;PPT1;ATP6V1B2;TMEM106B;LAMTOR3;TMEM9B
CVB3	GO_Cellular_Component_2025	Mitochondrial Membrane (GO:0031966)	47/595	1.53827e-11	1.46649e-09	0	0	3.41802	85.101	NDUFB9;COX16;NDUFB11;NDUFB4;NDUFB3;CISD2;MICOS10;HIGD1A;TMEM70;HSPD1;NRAS;ATP5F1A;ATP5F1B;UBB;STMP1;MPC2;TIMM17A;ATP5MK;PMAIP1;TMEM14A;MCL1;ATAD1;TOMM70;HSPA9;NDUFA6;ATP5PD;NDUFA5;ATP5PB;MTX2;NDUFA1;ACSL3;ATP5F1C;COX6C;COQ10B;SDHB;ATP5F1E;HADHB;COX7A2L;NDUFS5;NDUFAB1;CYCS;VDAC1;NDUFS1;TMEM126B;UQCRC2;SLC25A33;TOMM5
CVB3	Reactome_Pathways_2024	Metabolism of Proteins	145/2067	7.86687e-30	1.03213e-26	0	0	3.51317	235.435	EIF4A2;ERO1B;EIF4A1;SRP19;TUSC3;UBE2D3;NR3C1;PCMT1;C1GALT1C1;CHCHD2;NARS1;B2M;RAB2A;PDIA3;ALG5;PDIA6;RNF128;PSME4;PSME1;KDELR2;VDAC1;SCG3;UQCRC2;PSMD10;COPB2;AARS1;COPA;SEH1L;DCUN1D5;SAR1B;COPB1;SEL1L;ACAT1;HSP90B1;SNX3;SCFD1;GNG10;BTBD1;UBB;RAD21;DPH3;SSR1;PSMF1;CTSA;HSPA9;NUS1;ICMT;EDEM1;TRAPPC4;FUCA2;GFPT1;CCT6A;EIF5;HNRNPK;CNIH1;COPS2;STT3A;UBA2;SRPRB;PSMG1;CALM1;RAB5A;ITM2B;NFE2L2;ARF4;MCFD2…
CVB3	Reactome_Pathways_2024	Aerobic Respiration and Respiratory Electron Transport	38/260	5.62365e-18	3.68912e-15	0	0	6.81007	270.493	NDUFB9;MT-ND4;FH;COX16;NDUFB11;NDUFB4;NDUFB3;ETFA;PDHB;HIGD1A;ACAT1;ATP5F1A;ATP5F1B;UBB;MPC2;ATP5MK;ME2;HSPA9;ATP5PD;NDUFA6;NDUFA5;ATP5PB;NDUFA1;ATP5F1C;COX6C;COQ10B;SDHB;ATP5F1E;PYURF;COX7A2L;NDUFS5;NDUFAB1;CYCS;VDAC1;NDUFS1;TMEM126B;UQCRC2;DLD
CVB3	Reactome_Pathways_2024	Cellular Responses to Stimuli	65/887	4.7296e-14	1.24105e-11	0	0	3.22808	99.045	ERO1A;ITGB1;UBE2D3;PPP2R2A;NR3C1;SESN1;ELOC;ATP6V1E1;HSP90AA1;ATP6V0B;ATP6V0E1;HSBP1;PDIA6;DNAJC3;IMPACT;COX7A2L;PSMA4;PRKAR1A;PSMA2;TBL1XR1;RRAGD;DNAJB11;ATP6V1B2;TXNIP;ATP6V1A;DCTN6;SEH1L;HIGD1A;HSPA13;RNF2;HSP90B1;HSPD1;PRDX3;PPP2CA;GNG10;PSMB5;PGRMC2;GNG2;PSMB2;UBB;PSMB1;SSR1;DNAJB9;ATP6V1H;MAPK1;HSPA9;HSPA5;EDEM1;IDH1;GFPT1;COX6C;DNAJA1;RHEB;CAPZA1;PSMC2;DNAJA2;SRPRB;CYCS;HYOU1;CALM1;GCLM;LA…
CVB3	Reactome_Pathways_2024	Cellular Responses to Stress	58/787	9.87278e-13	2.15885e-10	0	0	3.21485	88.8707	ERO1A;UBE2D3;NR3C1;SESN1;ELOC;ATP6V1E1;HSP90AA1;ATP6V0B;ATP6V0E1;HSBP1;PDIA6;DNAJC3;IMPACT;COX7A2L;PSMA4;PSMA2;TBL1XR1;RRAGD;DNAJB11;ATP6V1B2;TXNIP;ATP6V1A;DCTN6;SEH1L;HIGD1A;HSPA13;RNF2;HSP90B1;HSPD1;PRDX3;PSMB5;PGRMC2;PSMB2;UBB;PSMB1;SSR1;DNAJB9;ATP6V1H;MAPK1;HSPA9;HSPA5;EDEM1;IDH1;GFPT1;COX6C;DNAJA1;RHEB;CAPZA1;PSMC2;DNAJA2;SRPRB;CYCS;HYOU1;GCLM;LAMTOR3;ACTR10;MBTPS2;NFE2L2
CVB3	Reactome_Pathways_2024	Vesicle-mediated Transport	48/752	1.15046e-08	7.54699e-07	0	0	2.70052	49.3669	SCARB2;DCTN6;ARF4;RAB1A;COPB2;SCOC;MCFD2;COPA;TFRC;SAR1B;COPB1;USO1;ARL1;GNS;HSP90B1;PPP6C;SCFD1;UBB;YWHAQ;AP1S2;VPS54;MAN1A1;TMED7;ACTR2;HSP90AA1;TRAPPC4;SURF4;AP2B1;ARFGAP3;COPZ1;RAB11A;ARCN1;RAB10;VAMP7;CNIH1;RAB14;CPD;COPS2;CAPZA1;RAB18;YIPF6;HYOU1;KDELR2;SEC22B;SEC24D;CALM1;RAB5A;ACTR10
CVB3	Reactome_Pathways_2024	Apoptosis	20/168	1.70007e-08	1.06214e-06	0	0	5.20351	93.0909	BCAP31;APIP;XIAP;PPP3R1;PSMA4;PSMB5;FNTA;UBB;OPA1;YWHAQ;PSMB2;PSMA2;CASP3;PSMB1;PSMC2;PMAIP1;CYCS;MAPK1;DSG2;KPNA1
Table listing Gene Ontology Terms for MDA5 (627*) β cells depicted in Fig. 4d
Treatment	Column1	Term	Overlap	P-value	Adjusted P-value	Old P-value	Old Adjusted P-value	Odds Ratio	Combined Score	Genes
IFNα	Reactome_Pathways_2024	Interferon Signaling	36/280	2.52161e-22	2.51404e-19	0	0	10.1699	505.767	SP100;UBA7;IFIT5;IFI6;UBE2L6;ADAR;IFI35;IFI30;IFIT1;SAMHD1;USP18;IFIT3;HERC5;TRIM5;UBC;TRIM25;TRIM26;B2M;TRIM21;MAP2K6;RSAD2;STAT1;STAT2;STAT3;MX1;EIF2AK2;ISG15;PSMB8;PML;BST2;IFI27;OAS1;OAS3;TRIM14;IRF9;RIGI
IFNα	Reactome_Pathways_2024	Immune System	94/2150	1.4232e-20	7.01206e-18	0	0	3.59758	164.405	APP;WIPF2;HEXB;IFIT5;RNF19B;UBE2L6;ADAR;IFI35;MAGT1;IFI30;IFIT1;IFIT3;HERC5;IFIH1;SEC61A1;CTSL;TRIM5;CDH1;LAMP2;TRIM25;TRIM26;TRIM21;B2M;CTSD;HERC6;CTSB;PDIA3;RSAD2;DTX3L;TAP2;PPP2R5B;TAP1;BTN3A2;LRRC41;TNFRSF1A;TAPBP;VAMP8;PSMA3;CEACAM1;TXLNA;IFI27;OAS1;OAS3;TMBIM1;TRIM14;RBCK1;SQSTM1;OPTN;IRF9;TRIM56;GRN;SP100;UBA7;UNC93B1;IFI6;SAMHD1;GNS;USP18;HSP90B1;NCSTN;RNF213;IFI16;CREG1;NEU1;UBC;ABL1;CD5…
IFNα	Reactome_Pathways_2024	Vesicle-mediated Transport	27/752	7.47413e-05	0.00196098	0	0	2.42606	23.0512	NAPA;SCARB2;APP;TFRC;STX17;MIA3;KIF12;GNS;HSP90B1;SNX2;UBC;MVB12B;PACSIN3;CD59;APOB;YKT6;RAB8A;M6PR;LNPEP;RAB3IL1;ARCN1;VAMP8;KDELR2;HYOU1;CALR;OPTN;CHMP5
IFNα	GO_Biological_Process_2025	Regulation of Canonical NF-kappaB Signal Transduction (GO:0043122)	19/270	7.23027e-08	1.67501e-05	0	0	4.91931	80.8852	CD74;TFRC;STAT1;STAT3;IFIT5;DAB2IP;SHISA5;XIAP;ZC3HAV1;TNFRSF1A;BST2;TRIM5;TNFSF10;TRIM25;RIPK1;RBCK1;SQSTM1;OPTN;MYD88
IFNα	GO_Biological_Process_2025	Positive Regulation of DNA-binding Transcription Factor Activity (GO:0051091)	13/174	4.46853e-06	0.000388203	0	0	5.16797	63.6613	SP100;CEBPG;EIF2AK2;TRIM5;HSF1;TRIM25;TRIM14;TRIM26;PRKD2;RIPK1;RBCK1;TRIM21;MYD88
IFNα	GO_Biological_Process_2025	Negative Regulation of Apoptotic Process (GO:0043066)	21/475	2.65013e-05	0.0016744	0	0	2.99462	31.5582	CD74;GRN;TFRC;HSPA5;ANXA4;IFI6;XIAP;SERPINB9;SMAD5;IFIT3;HSP90B1;DNAJA1;MYDGF;CLN3;MDK;TMBIM1;PPT1;MYO18A;RIPK1;LGMN;GRINA
IFNα	GO_Cellular_Component_2025	Lysosome (GO:0005764)	41/532	5.21349e-17	1.10526e-14	0	0	5.78522	216.904	SCARB2;APP;GRN;STX17;UNC93B1;HEXB;RNF19B;ECE1;IFI30;GNS;FYCO1;CLN3;SNX1;NCSTN;LAPTM4A;SNX2;CTSL;LAMP2;ANXA6;ANKFY1;ACP2;APOB;B2M;CTSD;VPS39;CTSB;CTSA;CD74;CD164;DTX3L;LNPEP;VAMP8;TMEM59;TCN2;TMBIM1;PPT1;HPSE;AGRN;CD68;LGMN;CHMP5
CVB3	GO_Cellular_Component_2025	Nucleus (GO:0005634)	36/4879	8.34869e-05	0.00437979	0	0	2.43606	22.8766	SETD5;WIZ;LENG8;CHD4;GATA4;PTMS;PAPOLA;SAFB2;ABL1;ARL6IP4;CCNL2;TBL1X;CIC;CNPPD1;NKX2-2;RTRAF;BRD3;TIGD5;FUS;NONO;WDR74;ARID3A;CSNK1E;FOXP4;EEF2;NME1;MLXIPL;MED25;EIF6;WNK1;ZNF638;NOVA2;RSRP1;FAM193B;ZNF655;CC2D1B
CVB3	GO_Cellular_Component_2025	Intracellular Membrane-Bounded Organelle (GO:0043231)	39/5597	0.000125137	0.00437979	0	0	2.34332	21.0573	SETD5;WIZ;LENG8;CHD4;GATA4;PTMS;PAPOLA;SAFB2;ABL1;ARL6IP4;CCNL2;TBL1X;CIC;CNPPD1;NKX2-2;RTRAF;BRD3;GRIPAP1;TIGD5;DBNL;FUS;NONO;WDR74;ARID3A;CSNK1E;FOXP4;EEF2;NME1;MLXIPL;MED25;EIF6;WNK1;ZNF638;NOVA2;RSRP1;FAM193B;ZNF655;LLGL2;CC2D1B
Table listing Gene Ontology Terms for MDA5 (946T) δ cells depicted in Fig. 4e
Treatment	Column1	Term	Overlap	P-value	Adjusted P-value	Old P-value	Old Adjusted P-value	Odds Ratio	Combined Score	Genes
IFNα	Reactome_Pathways_2024	Interferon Signaling	39/280	9.77916e-35	5.10472e-32	0	0	21.6957	1699	IFITM3;SP100;UBA7;IFIT5;IFI6;UBE2L6;ADAR;IFI35;IFI30;IFIT1;SAMHD1;USP18;IFIT3;IFIT2;HERC5;TRIM5;TRIM25;TRIM21;B2M;RSAD2;STAT1;STAT2;MX2;STAT3;MX1;EIF2AK2;ISG15;PML;PSMB8;ISG20;BST2;IFI27;OAS1;OAS2;OAS3;TRIM14;XAF1;IRF9;RIGI
IFNα	Reactome_Pathways_2024	Cytokine Signaling in Immune System	44/776	1.14813e-22	1.99774e-20	0	0	8.13522	410.981	IFITM3;SP100;UBA7;IFIT5;IFI6;NLRC5;UBE2L6;ADAR;IFI35;IFI30;IFIT1;SAMHD1;USP18;IFIT3;IFIT2;HERC5;TRIM5;TRIM25;PTK2B;TRIM21;B2M;N4BP1;GSDMD;RSAD2;STAT1;STAT2;MX2;STAT3;MX1;EIF2AK2;ISG15;PML;PSMB8;ISG20;BST2;IFI27;OAS1;OAS2;OAS3;TRIM14;XAF1;MYD88;IRF9;RIGI
IFNα	Reactome_Pathways_2024	Immune System	69/2150	1.29101e-21	1.68477e-19	0	0	5.06904	243.815	IFITM3;IFIT5;RNF19B;UBE2L6;ADAR;IFI35;IFI30;IFIT1;IFIT3;IFIT2;HERC5;IFIH1;TRIM5;TRIM25;TRIM21;B2M;HERC6;RSAD2;DYNLT1;DTX3L;TAP2;TAP1;BTN3A2;TAPBP;CEACAM1;IFI27;OAS1;OAS2;OAS3;TMBIM1;TXNIP;TRIM14;SERPING1;RBCK1;OPTN;IRF9;TRIM56;GRN;SP100;UBA7;UNC93B1;IFI6;NLRC5;SAMHD1;USP18;RNF213;IFI16;PTK2B;N4BP1;GSDMD;CD74;STAT1;STAT2;MX2;STAT3;MX1;EIF2AK2;ISG15;PML;PSMB8;ISG20;BST2;XAF1;CD68;PIK3AP1;MYD88;NECT…
IFNα	GO_Biological_Process_2025	Regulation of Canonical NF-kappaB Signal Transduction (GO:0043122)	15/270	3.42736e-08	2.51993e-06	0	0	6.76817	116.337	RNF31;CD74;STAT1;STAT3;IFIT5;SHISA5;DAB2IP;ZC3HAV1;BST2;TRIM5;TNFSF10;TRIM25;RBCK1;OPTN;MYD88
IFNα	GO_Biological_Process_2025	Apoptotic Process (GO:0006915)	13/232	2.62566e-07	1.50149e-05	0	0	6.76298	102.478	MX1;IFI6;DAB2IP;PML;IFIT2;PLSCR1;DNPEP;IFI27;DDIT4;TNFSF10;PTK2B;BMF;MYD88
IFNα	GO_Cellular_Component_2025	Lysosome (GO:0005764)	19/532	5.42303e-07	8.18877e-05	0	0	4.30656	62.1326	SCARB2;IFITM3;CD74;GRN;DTX3L;UNC93B1;RNF19B;ECE1;IFI30;CLCN7;CLN3;TMBIM1;ANXA6;ANKFY1;ACP2;AGRN;CD68;B2M;LGMN
IFNα	GO_Cellular_Component_2025	Intracellular Membrane-Bounded Organelle (GO:0043231)	80/5597	5.77822e-06	0.000436256	0	0	1.97457	23.8161	UBE2L6;ADAR;IFI35;IFI30;SMG5;DUSP10;ANXA6;ANKFY1;CMTR1;TRIM21;BRD2;DTX3L;UBE2QL1;AGTRAP;PARP9;FOXP1;ETV6;CLIP3;SLC7A5;PLSCR1;OAS1;OAS2;DDIT3;OAS3;TMBIM1;S100A6;PRKD2;LAP3;PPIB;OPTN;IRF9;ILRUN;SP100;SAMD9;MAX;NLRC5;ZC3HAV1;SAMHD1;ZBTB4;USP18;PSMB10;HIRA;CLN3;DNPEP;IFI16;MVB12B;PTK2B;IP6K1;N4BP1;USP25;CD74;RABGAP1L;JUND;APOBEC3F;BRPF3;PCGF5;STAT1;STAT2;MX2;PHF11;STAT3;MX1;EIF2AK2;ISG15;NMI;PARP14;H…
poly(I:C)	GO_Biological_Process_2025	Regulation of Protein Polyubiquitination (GO:1902914)	2025-01-05	0.00224816	0.0484124	0	0	624.594	3808.55	TCF25
poly(I:C)	GO_Biological_Process_2025	RNA Splicing, via Endonucleolytic Cleavage and Ligation (GO:0000394)	2025-01-11	0.00494004	0.0484124	0	0	249.762	1326.33	RTRAF
poly(I:C)	GO_Molecular_Function_2025	RNA Polymerase Core Enzyme Binding (GO:0043175)	1933-01-01	0.0147552	0.0262072	0	0	77.9648	328.712	RTRAF
CVB3	Reactome_Pathways_2024	Neutrophil Degranulation	17/478	1.58536e-07	6.94317e-05	0	0	5.25651	82.3026	SLC44A2;ATP6AP2;CMTM6;GNS;NRAS;PRDX4;RAP1A;RAB14;NPC2;LAMP2;PSMC2;RAB18;MAPK1;DEGS1;B2M;ACTR10;LAMTOR3
CVB3	Reactome_Pathways_2024	Innate Immune System	27/1149	1.67912e-07	6.94317e-05	0	0	3.5762	55.7881	USP14;DHX9;SLC44A2;GNS;HSP90B1;PPP3R1;NRAS;PRDX4;RAP1A;LAMP2;MAPK1;POLR2H;B2M;ATP6V0B;ATP6AP2;CMTM6;DUSP6;RAB14;NPC2;PSMC2;ATP6V1B2;RAB18;TXNIP;DEGS1;CALM1;ACTR10;LAMTOR3
CVB3	Reactome_Pathways_2024	Cholesterol Biosynthesis	2025-05-27	1.72911e-06	0.000476658	0	0	30.4438	403.925	CYP51A1;SC5D;MSMO1;HMGCR;FDFT1
CVB3	Reactome_Pathways_2024	MAP2K and MAPK Activation	1940-05-01	1.30086e-05	0.00215222	0	0	19.1236	215.138	NRAS;RAP1A;PEBP1;MAPK1;LAMTOR3
CVB3	Reactome_Pathways_2024	Signaling by RAS Mutants	1945-05-01	2.34219e-05	0.00215222	0	0	16.7289	178.361	NRAS;RAP1A;PEBP1;MAPK1;CALM1
CVB3	Reactome_Pathways_2024	Signaling by Moderate Kinase Activity BRAF Mutants	1945-05-01	2.34219e-05	0.00215222	0	0	16.7289	178.361	NRAS;RAP1A;PEBP1;MAPK1;CALM1
CVB3	Reactome_Pathways_2024	Metabolism of Proteins	31/2067	0.000187086	0.00814317	0	0	2.22286	19.0809	PSMD10;USP14;TRAM1;DCUN1D5;TUSC3;BMI1;HSP90B1;SNX3;C1GALT1C1;GNG10;ATP5F1A;NARS1;TMED7;B2M;RAB2A;ATP6AP2;RABGGTB;CLPX;RAB11A;RCN1;UBE2R2;RAB14;COPS2;NDUFAB1;PSMC2;RAB18;KDELR2;NDUFS1;CALM1;ACTR10;ITM2B
CVB3	Reactome_Pathways_2024	Immune System	31/2150	0.000374501	0.0129047	0	0	2.12584	16.7727	USP14;DHX9;SLC44A2;RNF4;GNS;HSP90B1;PPP3R1;NRAS;PRDX4;RAP1A;LAMP2;MAPK1;POLR2H;B2M;BCAP31;ATP6V0B;ATP6AP2;CMTM6;DUSP6;UBE2R2;RAB14;NPC2;PSMC2;ATP6V1B2;RAB18;RLIM;TXNIP;DEGS1;CALM1;ACTR10;LAMTOR3
CVB3	GO_Biological_Process_2025	Oxidative Phosphorylation (GO:0006119)	1960-05-01	9.54808e-05	0.00785881	0	0	12.1572	112.535	NDUFA5;NDUFB4;NDUFAB1;NDUFS1;ATP5F1E
CVB3	GO_Biological_Process_2025	Aerobic Electron Transport Chain (GO:0019646)	1964-05-01	0.000130063	0.00881429	0	0	11.3307	101.382	NDUFA5;NDUFB4;NDUFAB1;NDUFS1;COX6C
CVB3	GO_Cellular_Component_2025	Lysosome (GO:0005764)	18/532	1.40473e-07	1.14686e-05	0	0	5.01505	79.1286	SCARB2;RAB2A;ATP6V0B;SLC44A2;SPPL2A;ATP6AP2;GNS;GNAI1;LAPTM4B;LAPTM4A;RAB14;NPC2;LAMP2;RRAGD;ATP6V1B2;OCIAD1;B2M;LAMTOR3
CVB3	GO_Cellular_Component_2025	Endoplasmic Reticulum Membrane (GO:0005789)	23/872	2.10895e-07	1.14686e-05	0	0	3.95899	60.8573	SCARB2;BCAP31;TRAM1;TUSC3;SPPL2A;ATP6AP2;CYP51A1;MSMO1;HMGCR;HACD3;HSP90B1;DNAJA1;NRAS;RAB18;SC5D;KDELR2;SERINC1;DEGS1;TMBIM6;STT3B;TMED7;EMC7;FDFT1
CVB3	GO_Cellular_Component_2025	Mitochondrial Membrane (GO:0031966)	14/595	0.000196728	0.00382526	0	0	3.33986	28.5014	NDUFA5;SLC44A2;NDUFB4;COX6C;CLPX;TMEM70;ATP5F1E;NRAS;ATP5F1A;NDUFAB1;ATP5MK;NDUFS1;SLC25A33;TOMM5
Table listing Gene Ontology Terms for MDA5 (627*) δ cells depicted in Fig. 4f
Treatment	Column1	Term	Overlap	P-value	Adjusted P-value	Old P-value	Old Adjusted P-value	Odds Ratio	Combined Score	Genes
IFNα	Reactome_Pathways_2024	Interferon Signaling	35/280	1.13871e-32	6.29707e-30	0	0	23.9353	1760.51	IFITM3;SP100;UBA7;IFIT5;IFI6;UBE2L6;ADAR;IFI35;IFI30;IFIT1;SAMHD1;USP18;IFIT3;IFIT2;HERC5;TRIM5;TRIM25;TRIM21;B2M;RSAD2;STAT1;STAT2;MX1;EIF2AK2;ISG15;PML;PSMB8;BST2;IFI27;OAS1;OAS3;IRF7;TRIM14;IRF9;RIGI
IFNα	Reactome_Pathways_2024	Immune System	62/2150	6.24268e-22	1.15073e-19	0	0	5.85951	286.094	IFITM3;IFIT5;UBE2L6;ADAR;IFI35;IFI30;IFIT1;IFIT3;IFIT2;HERC5;IFIH1;TRIM5;TRIM25;FBXO6;JUNB;TRIM21;B2M;HERC6;RSAD2;DTX3L;TAP2;TAP1;BTN3A2;TAPBP;CEACAM1;IFI27;OAS1;OAS3;IRF7;TRIM14;RBCK1;OPTN;IRF9;TRIM56;GRN;SP100;UBA7;UNC93B1;DCTN4;IFI6;SAMHD1;USP18;NCSTN;RNF213;IFI16;CD74;STAT1;STAT2;MX1;EIF2AK2;ISG15;PML;PSMB8;VEGFA;BST2;TRIP12;CALR;CD68;MYD88;NECTIN2;LGMN;RIGI
IFNα	GO_Biological_Process_2025	Regulation of Canonical NF-kappaB Signal Transduction (GO:0043122)	14/270	1.97143e-08	1.58262e-06	0	0	7.76404	137.749	CD74;STAT1;IFIT5;SHISA5;DAB2IP;ZC3HAV1;VEGFA;BST2;TRIM5;TNFSF10;TRIM25;RBCK1;OPTN;MYD88
IFNα	GO_Cellular_Component_2025	Lysosome (GO:0005764)	17/532	6.4522e-07	8.64594e-05	0	0	4.72723	67.3805	SCARB2;IFITM3;CD74;GRN;DTX3L;UNC93B1;ECE1;IFI30;CLN3;NCSTN;SNX1;ANXA6;ANKFY1;CD68;AGRN;B2M;LGMN
IFNα	GO_Cellular_Component_2025	Golgi Membrane (GO:0000139)	10/476	0.00352663	0.0315045	0	0	2.92903	16.5415	SCARB2;NDST1;CLN3;CD74;NCSTN;UNC93B1;B2M;OPTN;TAPBP;GRINA
poly(I:C)	GO_Cellular_Component_2025	Nucleus (GO:0005634)	4879-09-01	0.000812317	0.00893549	0	0	6.98424	49.6972	BTG2;FUS;LENG8;ARL6IP4;CCNL2;SERF2;PTMS;LHPP;RTRAF
poly(I:C)	GO_Cellular_Component_2025	Intracellular Membrane-Bounded Organelle (GO:0043231)	5597-09-01	0.00236721	0.0130196	0	0	5.79774	35.0534	BTG2;FUS;LENG8;ARL6IP4;CCNL2;SERF2;PTMS;LHPP;RTRAF
CVB3	Reactome_Pathways_2024	Mitochondrial RNA Degradation	2025-02-25	0.000373447	0.0173653	0	0	82.6253	652.139	MT-CO1;MT-CO2
CVB3	Reactome_Pathways_2024	tRNA Processing	3/146	0.000606315	0.0187958	0	0	20.8049	154.125	MT-CO1;MT-CO2;RTRAF
CVB3	Reactome_Pathways_2024	tRNA Processing in the Mitochondrion	1942-02-01	0.00105914	0.0196999	0	0	47.469	325.177	MT-CO1;MT-CO2
