## Supplementary Data 10 for "Protective *IFIH1* variant reduces immune-mediated islet stress and dysfunction in a type 1 diabetes genetic background"

### Sheet: Sheet1
PROGENy scaled pathway activity scores for α cells across conditions over time (Fig. 4g)																	PROGENy scaled pathway activity scores for β cells across conditions over time (Fig. 4h)																	PROGENy scaled pathway activity scores for δ cells across conditions over time (Fig. 4i)
Condition	Androgen	EGFR	Estrogen	Hypoxia	JAK-STAT	MAPK	NFkB	p53	PI3K	TGFb	TNFa	Trail	VEGF	WNT			Condition	Androgen	EGFR	Estrogen	Hypoxia	JAK-STAT	MAPK	NFkB	p53	PI3K	TGFb	TNFa	Trail	VEGF	WNT			Condition	Androgen	EGFR	Estrogen	Hypoxia	JAK-STAT	MAPK	NFkB	p53	PI3K	TGFb	TNFa	Trail	VEGF	WNT
MDA5 (946T)-24hr-Ctrl	0.524429	-0.155613	-0.0740232	0.0027418	-0.331116	-0.569876	0.0151069	0.458236	-0.180852	-0.111404	0.202713	-0.035323	-0.269072	-0.11225			MDA5 (946T)-24hr-Ctrl	0.285676	-0.0904512	-0.177598	0.0223657	-0.448412	-0.127191	-0.159417	0.301236	-0.150207	0.0204989	-0.0298235	0.059299	0.0121777	0.0782155			MDA5 (946T)-24hr-Ctrl	0.287116	0.109272	0.0289616	-0.181618	-0.444566	-0.131063	-0.137189	0.270525	0.146556	-0.109324	-0.0024489	0.103301	-0.0388774	-0.0989726
MDA5 (946T)-24hr-IFNα	0.541263	-0.225706	-0.0706369	-0.141666	2.1233	-0.655107	1.1174	0.413495	-0.0142494	-0.180857	0.818766	-0.0653419	-0.26265	-0.278695			MDA5 (946T)-24hr-IFNα	0.373309	-0.190884	-0.138241	-0.200978	1.82546	-0.421705	0.991955	0.18127	0.0705535	0.00202935	0.677058	0.0754712	-0.0782371	-0.251902			MDA5 (946T)-24hr-IFNα	0.248486	0.0514834	0.0173789	-0.331253	2.06873	-0.288446	1.17798	0.220548	0.221227	0.0395642	0.770808	0.150255	-0.105712	-0.405016
MDA5 (946T)-24hr-poly(I:C)	0.507866	-0.127953	-0.237164	0.0152834	-0.291472	-0.659336	0.0402454	0.406082	-0.0580908	-0.240242	0.17706	-0.166303	-0.340711	-0.197697			MDA5 (946T)-24hr-poly(I:C)	0.31839	-0.0249352	-0.190797	0.00184944	-0.449748	-0.24224	-0.18596	0.2054	-0.104423	-0.0326266	-0.100858	0.0496421	-0.100878	-0.0382303			MDA5 (946T)-24hr-poly(I:C)	0.277798	0.19088	0.0373171	-0.156949	-0.455974	-0.197911	-0.212852	0.11366	0.265563	-0.0629767	-0.11941	0.0758863	-0.20818	-0.10901
MDA5 (946T)-24hr-CVB3	0.536335	-0.166679	0.0422664	-0.130882	-0.374656	-0.65542	-0.0787896	0.305462	0.0988094	-0.312723	0.108353	-0.430709	-0.428828	-0.155882			MDA5 (946T)-24hr-CVB3	0.496618	-0.0650725	-0.0460266	-0.0919327	-0.490135	-0.131686	-0.225268	0.144605	0.184088	-5.82145e-05	-0.0677165	-0.30652	-0.157999	-0.0647673			MDA5 (946T)-24hr-CVB3	0.326203	0.206937	0.158029	-0.225854	-0.489779	-0.055327	-0.148043	0.137602	0.302282	-0.0481055	-0.036626	-0.185024	-0.138054	-0.16646
MDA5 (946T)-48hr-Ctrl	0.381659	-0.0107523	-0.182047	0.116414	-0.377957	-0.610199	-0.00294031	0.383966	-0.0838528	-0.141944	0.179527	-0.103878	-0.10871	0.00385121			MDA5 (946T)-48hr-Ctrl	0.312968	0.0252127	-0.154494	0.0665062	-0.496483	-0.159306	-0.192032	0.102726	-0.0878289	-0.0616086	-0.0565014	-0.0690737	0.126018	0.0829441			MDA5 (946T)-48hr-Ctrl	0.10976	0.278772	0.0750535	-0.0734751	-0.498888	-0.0331771	-0.197768	0.0257978	0.224628	-0.217429	-0.0912461	-0.00247936	-0.0373174	-0.0904331
MDA5 (946T)-48hr-IFNα	0.528562	0.00279555	-0.220213	0.224943	1.89218	-0.309653	1.27663	0.509966	-0.251967	0.0373134	0.997328	0.0689745	-0.0997706	-0.13114			MDA5 (946T)-48hr-IFNα	0.251666	0.0392905	-0.254431	0.0972508	1.57573	-0.0686984	1.03763	0.191012	-0.108486	-0.0142695	0.771043	0.0665436	0.155004	-0.229098			MDA5 (946T)-48hr-IFNα	0.062508	0.371713	0.0142722	-0.0709331	1.67041	0.207115	1.02255	0.128252	0.231359	-0.113267	0.665809	0.102845	0.0927431	-0.264459
MDA5 (946T)-48hr-poly(I:C)	0.42739	0.0762798	-0.247846	0.169384	-0.242911	-0.444597	0.0652623	0.430525	-0.264198	-0.109058	0.202793	0.181329	-0.0996218	-0.0187689			MDA5 (946T)-48hr-poly(I:C)	0.216905	0.116303	-0.204529	0.120454	-0.333661	-0.0266728	-0.0263889	0.218873	-0.305948	-0.00133682	0.0673578	0.208164	0.220638	0.051291			MDA5 (946T)-48hr-poly(I:C)	0.193409	0.20963	-0.121202	-0.00262235	-0.338287	-0.034763	-0.0143261	0.226842	0.0570668	-0.0727364	0.0534413	0.127639	0.0359285	-0.130569
MDA5 (946T)-48hr-CVB3	0.582009	0.205902	-0.00638315	-0.0802456	-0.402795	-0.246297	0.175281	0.304777	0.41233	-0.188804	0.438543	-0.55284	-0.356862	-0.268331			MDA5 (946T)-48hr-CVB3	0.61364	0.048284	-0.0355848	0.0946312	-0.479372	0.354033	-0.044206	0.184474	0.183384	0.0262969	0.186379	-0.561214	0.0314755	-0.13095			MDA5 (946T)-48hr-CVB3	0.572865	0.325115	0.0581336	0.259082	-0.465433	0.506726	0.267718	0.270504	0.326136	-0.0270033	0.52753	-0.470363	-0.030756	-0.420693
MDA5 (627*)-24hr-Ctrl	-0.214482	0.00695466	0.153466	-0.0815287	-0.584465	0.238529	-0.355683	-0.181205	0.0223375	0.058028	-0.292761	-0.0122588	0.10036	0.107854			MDA5 (627*)-24hr-Ctrl	-0.355399	0.0425369	0.245311	-0.0560851	-0.636625	0.156133	-0.438923	-0.269474	0.131779	-0.0608904	-0.382726	-0.029083	-0.109298	0.218364			MDA5 (627*)-24hr-Ctrl	-0.0293742	-0.186995	0.0919355	0.0368146	-0.588474	0.0774097	-0.374831	-0.0826913	-0.166301	0.067816	-0.266753	-0.168709	-0.0256829	0.18604
MDA5 (627*)-24hr-IFNα	-0.171724	-0.0146233	0.0770254	0.0676305	1.60784	0.081727	0.621496	-0.040687	0.0286562	0.215488	0.297138	0.0638446	0.195576	-0.11349			MDA5 (627*)-24hr-IFNα	-0.425335	0.0430282	0.226286	-0.172837	1.455	-0.0818016	0.516274	-0.141268	0.235144	-0.0609901	0.212062	0.0837469	-0.0201068	-0.154741			MDA5 (627*)-24hr-IFNα	-0.340628	0.0407641	0.129125	-0.0575055	1.47235	0.0241271	0.506149	-0.145909	0.0736226	-0.0327962	0.206694	0.0302956	0.0403503	-0.0701504
MDA5 (627*)-24hr-poly(I:C)	-0.163003	-0.029141	0.0860754	-0.0103259	-0.563419	0.205623	-0.331299	-0.180969	0.113021	0.0415044	-0.289513	-0.042386	0.0409803	0.101095			MDA5 (627*)-24hr-poly(I:C)	-0.32283	-0.0162202	0.156654	0.0572037	-0.628342	0.0951846	-0.435362	-0.179221	0.101024	0.0388009	-0.368168	-0.050134	-0.0893163	0.0911475			MDA5 (627*)-24hr-poly(I:C)	-0.0715284	-0.181824	-0.0134835	0.0510822	-0.581895	-0.025514	-0.386672	-0.0957681	-0.0730092	0.0738627	-0.301772	-0.104953	-0.0929896	0.183592
MDA5 (627*)-24hr-CVB3	-0.118771	-0.0426828	0.00328856	0.138655	-0.54047	0.353425	-0.275727	-0.157642	-0.0271507	0.161187	-0.250957	0.0873749	0.168406	0.211445			MDA5 (627*)-24hr-CVB3	-0.256673	-0.110295	0.175537	0.0823783	-0.607973	0.362739	-0.372071	-0.224319	0.021424	0.0798477	-0.321218	-0.0442887	0.0381703	0.217667			MDA5 (627*)-24hr-CVB3	-0.0595444	-0.263188	0.012402	0.190931	-0.571263	0.143168	-0.355588	-0.167516	-0.135968	0.100315	-0.295107	-0.0164806	0.110965	0.289626
MDA5 (627*)-48hr-Ctrl	-0.27603	-0.027376	0.16534	-0.193331	-0.592552	0.118553	-0.472837	-0.263793	0.104734	-0.10173	-0.38933	-0.0281994	-0.0159192	0.098204			MDA5 (627*)-48hr-Ctrl	-0.276668	-0.0615501	0.184076	-0.0719552	-0.642715	0.0222664	-0.436406	-0.254911	0.0461106	-0.00205303	-0.351812	-0.0627479	-0.0904596	0.0660534			MDA5 (627*)-48hr-Ctrl	-0.0482339	-0.187283	-0.0657889	0.0752248	-0.581373	-0.131256	-0.336488	-0.0243023	-0.202929	0.0589713	-0.181431	-0.0206012	0.0380352	0.190299
MDA5 (627*)-48hr-IFNα	-0.076697	-0.140155	0.00522278	-0.049113	1.357	0.195912	0.455544	-0.165231	-0.00654312	0.205059	0.229924	0.115219	0.1938	0.0541581			MDA5 (627*)-48hr-IFNα	-0.246044	-0.128344	0.163257	-0.144705	1.2323	0.130403	0.452831	-0.191224	0.149813	0.0797968	0.250734	0.068381	0.0199579	0.0551389			MDA5 (627*)-48hr-IFNα	-0.146347	-0.213228	-0.0423521	-0.0352742	1.30236	0.0376614	0.520036	-0.183178	-0.0648344	0.0299694	0.30179	0.0217559	0.135952	0.0479077
MDA5 (627*)-48hr-poly(I:C)	-0.231233	0.164913	-0.0859691	0.0714074	-0.576325	0.309189	-0.246394	-0.132749	-0.106908	0.121497	-0.208401	0.118455	0.183379	0.102406			MDA5 (627*)-48hr-poly(I:C)	-0.432063	0.109895	0.0695548	0.138749	-0.62692	0.153275	-0.318848	-0.180319	-0.152339	0.0700628	-0.266498	0.147299	0.0131841	0.0855183			MDA5 (627*)-48hr-poly(I:C)	-0.269852	-0.0574122	-0.0559088	0.165169	-0.604279	0.0608576	-0.342344	-0.12972	-0.15565	0.0443922	-0.284943	0.0947827	0.0278401	0.0988589
MDA5 (627*)-48hr-CVB3	-0.410118	0.221055	-0.0154413	-0.00619878	-0.582919	0.196972	-0.335995	-0.193837	-0.0442851	-0.131822	-0.296647	0.20096	0.0106442	-0.0560852			MDA5 (627*)-48hr-CVB3	-0.546926	0.262985	0.0744634	0.053156	-0.6459	0.174038	-0.385306	-0.169803	-0.110921	-0.0803234	-0.331281	0.147238	0.0298446	-0.0371892			MDA5 (627*)-48hr-CVB3	-0.285005	0.0893135	-0.21181	0.150858	-0.575002	0.00438773	-0.254051	-0.0133562	-0.330111	-0.0203519	-0.147669	0.149996	0.117958	0.0384466
