## Supplementary Data Legends for "Protective *IFIH1* variant reduces immune-mediated islet stress and dysfunction in a type 1 diabetes genetic background"

### Sheet: Sheet1
Supplementary Data 1 - Tables providing reagents and procedures used for CRISPR-Cas9 editing
Supplementary Data 2 - List of reagents used for human pluripotent stem cell differentiation as well as PCR primer sequences
Supplementary Data 3 - Tables containing the cell numbers and formulations to calculate cell proportions
Supplementary Data 4 - Lists of differentially expressed genes generated from various pseudo-bulk pairwise comparisons
Supplementary Data 5 - Lists of differentially expressed genes generated from various pairwise comparisons of different MDA5 (946T) cell types
Supplementary Data 6 - Lists of differentially expressed genes generated from various pairwise comparisons of different MDA5 (627*) cell types
Supplementary Data 7 - Lists of genes found in different compartments of Venn Diagrams
Supplementary Data 8 - Lists of differentially expressed genes unique to α, β, and δ cells following various stress treatments
Supplementary Data 9 - Tables containing the statistically significant gene ontology terms associated with the MDA5 variants following stress treatments
Supplementary Data 10 - PROGENy scaled pathway activity scores for α, β, and δ cells following various stress treatments
Supplementary Data 11 - Lists of differentially expressed genes associated with different cellular pathways/functions
