## Supplementary Data 1 for "Protective *IFIH1* variant reduces immune-mediated islet stress and dysfunction in a type 1 diabetes genetic background"

### Sheet: Sheet1
Details on sgRNA, HDR template, primers, amplicon size and restriction enzyme used.
Variant	SgRNA sequence (5’ – 3’)	HDR template (5’ – 3’)	Forward primer (5’ – 3’)	Reverse primer (5’ – 3’)	Amplicon size (bp)	Restriction enzyme
rs1990760 (A946T)	TTCACCATTTATTTGATAGT	AGGGAACTTTACATTGTAAGAGAAAACAAAGCTCTGCAAAAGAAGTGTGCGGACTATCAAATAAATGGTGAAATCATCTGCAA	CAACATGCCCCTTGAGAGGT	AAGAGTTCAATGCAGAGTAAAACA	702	TspRI
rs35744605 (E627X)					815	Hpy188III
	CATAGAAGATGATAGTGATG	AGTTTCAAAGGTTTCTTTAAATCATCCTCATCTTCATCACCATCACAATACTCATCATCACCACCTTCATCACTATCATCTTCTATGACTGCAAACTTCTTATCTTTCTCTTCATTATAGAAAGTTTCAAGGTGAGTATA	TCTAAGGAGAGAGATTCCAATGCT	TGACCAAATGACTGACTGTGA
PCR parameters for rs35744605
Cycles	Temp (°C)	Time (seconds)
1	95	600
40	95	30
	58.6	30
	72	50
1	72	420
1	4	∞
PCR parameters for rs1990760
Cycles	Temp	Time
1	95	5min
40	95	20sec
	60	30sec
	72	45sec
1	72	7min
1	4	∞
Reagent used for editing SNPs in hPSCs
Reagent	Source	Catalog #
Corning® Matrigel® hESC-Qualified Matrix, LDEV-free	Corning	354277
mTeSR™ Plus	Stem Cell Technologies	5825
Accutase	Stem Cell Technologies	7920
CloneR	Stem Cell Technologies	5888
NU 7441 (DNA-PK inhibitor)	Tocris	3712
Y-27632 (RHO/ROCK pathway inhibitor)	Stem Cell Technologies	72302
P3 Primary Cell 4D-NucleofectorTM X Kit S	Lonza	V4XP-3032
TrueCut™ Cas9 Protein v2	Invitrogen	A36498
CRISPRevolution sgRNA EZ	Synthego	Custom
HDR template	Synthego	Custom
4 nmole Ultramer® DNA Oligo	IDT	Custom
AmpliTaq Gold™ 360 Master Mix	ThermoFisher Scientific	4398881
TspR1 (Restriction enzyme)	New England Biolabs	R0582S
Hpy188III (Restriction enzyme)	New England Biolabs	R0622S
Information on antibodies used to verify expression of pluripotency markers via Flow Cytometry
Antibody	Source	Catalog #
anti-human OCT4 AF488	BioLegend	653706
anti-human SSEA-4 PE	BioLegend	330406
anti-human NANOG-AF647	BioLegend	674210
AF488 IgG2b κ Isotype control	BioLegend	400329
PE IgG3 κ Isotype control	BioLegend	401320
AF647 IgG1, κ Isotype Ctrl	BioLegend	400136
*Antibody dilution was at 5:100, flow cytometry was carried out on Accuri and all data analyzed on FlowJo version 10.6
