## Supplementary Data 2 for "Protective *IFIH1* variant reduces immune-mediated islet stress and dysfunction in a type 1 diabetes genetic background"

### Sheet: Sheet1
Cells			Base Medium Formulations										Factors and Compounds					SC-islet Differentiation Protocol							Primer Sequences
Cells	Company		Reagent	BE1	BE2	BE3	S5	S6	Company	Catalog #			Compound	Company	Part #			Stage	Day	Media	Factor	Final Concentration			Gene	Forward Primer	Reverse Primer
CH1-064 hiPSC line	New York Stem Cell Foundation		MCDB131	500 mL	500 mL	500 mL	500 mL	500 mL	Cellgro	15-100-CV			Activin A	R&D Systems	338-AC			Stage 0	1	mTeSR1	Y27632	10 μM			CHGA	TGACCTCAACGATGCATTTC	CTGTCCTGGCTCTTCTGCTC
			Glucose	0.8 g	0.4 g	0.22 g	1.8 g	0.23 g	MilliporeSigma	G7528			CHIR99021	Stemgent	04-0004-10										DDIT3	TGGATCAGTCTGGAAAAGCA	AGCCAAAATCAGAGCTGGAA
			NaHCO3	0.587 g	0.587 g	0.877 g	0.877 g	N/A	MilliporeSigma	S3817			KGF	Peprotech	AF-100-19			Stage 1	2	BE1	Activin A	100 ng/mL			DDX58	TGTGCTCCTACAGGTTGTGGA	CACTGGGATCTGATTCGCAAAA
			FAF-BSA	0.5 g	0.5 g	10 g	10 g	10.5 g	Proliant	68700			LDN193189	Reprocell	40074						CHIR99021	3 μM			GCG	AGCTGCCTTGTACCAGCATT	TGCTCTCTCTTCACCTGCTCT
			ITS-X	N/A	N/A	2.5 mL	2.5 mL	N/A	Invitrogen	51500056			Retinoic Acid	MilliporeSigma	R2625						Latrunculin A	0.075 μM or 0.130 μM			GUSB	CGTCCCACCTAGAATCTGCT	TTGCTCACAAAGGTCACAGG
			Glutamax	5 mL	5 mL	5 mL	5 mL	5.2 mL	Invitrogen	35050079			SANT1	MilliporeSigma	S4572			Stage 1	3	BE1	Activin A	100 ng/mL			IFIH1	TCGAATGGGTATTCCACAGACG	GTGGCGACTGTCCTCTGAA
			Vitamin C	N/A	22 mg	22 mg	22 mg	N/A	MilliporeSigma	A4544			Y27632	Abcam	ab120129			Stage 1	4	BE1	Activin A	100 ng/mL			IFIT2	CACATGGGCCGACTCTCAG	CCACACTTTAACCGTGTCCAC
			Heparin	N/A	N/A	N/A	5 mg	10 µg/mL	MilliporeSigma	H3149			Latrunculin A	Cayman Chemical	10010630			Stage 1	5	BE1	Activin A	100 ng/mL			INS	CAATGCCACGCTTCTGC	TTCTACACACCCAAGACCCG
			Pen/Strep	N/A	N/A	N/A	5 mL	5.2 mL	Cellgro	30-002-CI			Alk5 inhibitor type II	Enzo Life Sciences	ALX-270-445-M005										IRF1	CTGTGCGAGTGTACCGGATG	ATCCCCACATGACTTCCTCTT
			Non-Essential Amino Acids	N/A	N/A	N/A	N/A	5.2 mL	Corning	25-025-CI			T3	Biosciences	64245			Stage 2	6	BE2	KGF	50 ng/mL			ISG15	CGCAGATCACCCAGAAGATCG	TTCGTCGCATTTGTCCACCA
			ZnSO4	N/A	N/A	N/A	N/A	1 µM	MilliporeSigma	10883			XXI	MilliporeSigma	595790				7	BE2	KGF	50 ng/mL			NKX6-1	CCGAGTCCTGCTTCTTCTTG	ATTCGTTGGGGATGACAGAG
			Trace Elements A	N/A	N/A	N/A	N/A	523 µL	Corning	25-021-CI			TPPB	Tocris	53431										SST	TGGGTTCAGACAGCAGCTC	CCCAGACTCCGTCAGTTTCT
			Trace Elements B	N/A	N/A	N/A	N/A	523 µL	Corning	25-022-CI			Doxycycline	Sigma	D9891			Stage 3	8	BE3	LDN193189	200 nM			TBP	GCCATAAGGCATCATTGGAC	AACAACAGCCTGCCACCTTA
													Polybrene	MilliporeSigma	TR-1003G						KGF	50 ng/mL			VP1	ACAAATACGGGCGCATTTGG	ACAGTTTTGCCAGTCAGCAC
													Puromycin	Sigma	P8833						SANT1	0.25 μM
																					RA	2 μM
																					TPPB	500 nM
																		Stage 3	9	BE3	LDN193189	200 nM
																					KGF	50 ng/mL
																					SANT1	0.25 μM
																					RA	2 μM
																					TPPB	500 nM
																		Stage 4	10	BE3	KGF	50 ng/mL
																					SANT1	0.25 μM
																					RA	0.1 μM
																					TPPB	500 nM
																					LDN193189	200 nM
																			11	BE3	KGF	50 ng/mL
																					SANT1	0.25 μM
																					RA	0.1 μM
																					TPPB	500 nM
																					LDN193189	200 nM
																			12	BE3	KGF	50 ng/mL
																					SANT1	0.25 μM
																					RA	0.1 μM
																					TPPB	500 nM
																					LDN193189	200 nM
																			13	BE3	KGF	50 ng/mL
																					SANT1	0.25 μM
																					RA	0.1 μM
																					TPPB	500 nM
																					LDN193189	200 nM
																		Stage 5	14	S5	SANT1	0.25 μM
																					RA	0.1 μM
																					XXI	1 μM
																					Alk5i	10 μM
																					T3	1 μM
																					Latrunculin A	1.5 μM
																			15	S5	SANT1	0.25 μM
																					RA	0.1 μM
																					XXI	1 μM
																					Alk5i	10 μM
																					T3	1 μM
																			16	S5	SANT1	0.25 μM
																					RA	0.1 μM
																					XXI	1 μM
																					Alk5i	10 μM
																					T3	1 μM
																			17	S5	SANT1	0.25 μM
																					RA	0.1 μM
																					XXI	1 μM
																					Alk5i	10 μM
																					T3	1 μM
																			18	S5	SANT1	0.25 μM
																					RA	0.1 μM
																					XXI	1 μM
																					Alk5i	10 μM
																					T3	1 μM
																			19	S5	SANT1	0.25 μM
																					RA	0.1 μM
																					XXI	1 μM
																					Alk5i	10 μM
																					T3	1 μM
																			20	S5	SANT1	0.25 μM
																					RA	0.1 μM
																					XXI	1 μM
																					Alk5i	10 μM
																					T3	1 μM
																		Stage 6	Feed S6 every other day
