## Supplementary Data 3 for "Protective *IFIH1* variant reduces immune-mediated islet stress and dysfunction in a type 1 diabetes genetic background"

### Sheet: Sheet1
Condition: Ctrl (24 h)	Cell number			Proportion of population (Cell type number/Total cell number)				Condition: Ctrl (48 h)	Cell number			Proportion of population
	MDA5946T	MDA5627*		% MDA5946T	% MDA5627*				MDA5946T	MDA5627*		% MDA5946T	% MDA5627*
α cells	584	1721		10.2474	22.2581			α cells	442	1417		7.48012	21.9588
β cells	884	1054		15.5115	13.6317			β cells	817	862		13.8264	13.3581
δ cells	347	732		6.08879	9.46715			δ cells	319	590		5.39854	9.14303
EC cells 1	2039	1880		35.7782	24.3145			EC cells 1	2027	1601		34.3036	24.8102
EC cells 2	757	278		13.283	3.59545			EC cells 2	755	247		12.7771	3.82768
EC cells 3	684	1080		12.0021	13.9679			EC cells 3	1122	1202		18.988	18.627
Stressed EC cells 1	57	89		1.00018	1.15106			Stressed EC cells 1	59	57		0.998477	0.88331
Stressed EC cells 2	24	8		0.421127	0.103466			Stressed EC cells 2	20	11		0.338467	0.170463
Endocrine progenitors	244	685		4.28145	8.85929			Endocrine progenitors	255	278		4.31545	4.30807
Proliferating endocrine progenitors	0	0		0	0			Proliferating endocrine progenitors	0	0		0	0
Proliferating cells	79	205		1.38621	2.65132			Proliferating cells	93	188		1.57387	2.91337
Total:	5699	7732		100	100			Total:	5909	6453		100	100
Condition: IFNα (24 h)	Cell number			Proportion of population				Condition: IFNα (48 h)	Cell number			Proportion of population
	MDA5946T	MDA5627*		% MDA5946T	% MDA5627*				MDA5946T	MDA5627*		% MDA5946T	% MDA5627*
α cells	715	1551		9.40047	20.3356			α cells	635	1367		9.0263	20.9117
β cells	1215	1009		15.9742	13.2293			β cells	1094	927		15.5508	14.1808
δ cells	493	637		6.48172	8.35191			δ cells	358	589		5.08884	9.01025
EC cells 1	2581	1519		33.9337	19.9161			EC cells 1	2339	1352		33.248	20.6823
EC cells 2	889	243		11.6881	3.18605			EC cells 2	859	215		12.2104	3.28897
EC cells 3	1101	1531		14.4754	20.0734			EC cells 3	1226	1220		17.4271	18.663
Stressed EC cells 1	73	62		0.959769	0.812902			Stressed EC cells 1	57	52		0.810235	0.795472
Stressed EC cells 2	29	18		0.381278	0.236004			Stressed EC cells 2	35	16		0.497512	0.244761
Endocrine progenitors	392	742		5.15383	9.7286			Endocrine progenitors	258	442		3.66738	6.76151
Proliferating endocrine progenitors	0	0		0	0			Proliferating endocrine progenitors	0	0		0	0
Proliferating cells	118	315		1.55141	4.13006			Proliferating cells	174	357		2.47335	5.46122
Total:	7606	7627		100	100			Total:	7035	6537		100	100
Condition: poly(I:C) (24 h)	Cell number			Proportion of population				Condition: poly(I:C) (48 h)	Cell number			Proportion of population
	MDA5946T	MDA5627*		% MDA5946T	% MDA5627*				MDA5946T	MDA5627*		% MDA5946T	% MDA5627*
α cells	759	2183		10.2098	23.3951			α cells	784	1481		9.08986	22.3581
β cells	1220	1371		16.4111	14.693			β cells	1380	953		16	14.3871
δ cells	505	835		6.79311	8.94867			δ cells	485	594		5.62319	8.96739
EC cells 1	2644	2540		35.5663	27.2211			EC cells 1	2902	1575		33.6464	23.7772
EC cells 2	964	389		12.9674	4.1689			EC cells 2	1144	236		13.2638	3.5628
EC cells 3	787	987		10.5865	10.5776			EC cells 3	1246	1037		14.4464	15.6552
Stressed EC cells 1	90	123		1.21065	1.31819			Stressed EC cells 1	93	59		1.07826	0.8907
Stressed EC cells 2	21	32		0.282486	0.342943			Stressed EC cells 2	34	14		0.394203	0.211353
Endocrine progenitors	330	663		4.43906	7.10535			Endocrine progenitors	400	486		4.63768	7.33696
Proliferating endocrine progenitors	0	0		0	0			Proliferating endocrine progenitors	0	0		0	0
Proliferating cells	114	208		1.53349	2.22913			Proliferating cells	157	189		1.82029	2.85326
Total:	7434	9331		100	100			Total:	8625	6624		100	100
Condition: CVB3 (24 h)	Cell number			Proportion of population				Condition: CVB3 (48 h)	Cell number			Proportion of population
	MDA5946T	MDA5627*		% MDA5946T	% MDA5627*				MDA5946T	MDA5627*		% MDA5946T	% MDA5627*
α cells	689	1498		10.5287	22.1959			α cells	733	1723		12.2801	23.1337
β cells	979	960		14.9603	14.2243			β cells	786	955		13.168	12.8222
δ cells	347	622		5.30257	9.21618			δ cells	270	601		4.52337	8.06928
EC cells 1	2293	1653		35.0397	24.4925			EC cells 1	1909	1696		31.9819	22.7712
EC cells 2	803	243		12.2708	3.60053			EC cells 2	593	302		9.93466	4.05478
EC cells 3	783	954		11.9652	14.1354			EC cells 3	949	1500		15.8988	20.1396
Stressed EC cells 1	78	58		1.19193	0.859387			Stressed EC cells 1	53	58		0.887921	0.778733
Stressed EC cells 2	99	24		1.51284	0.355608			Stressed EC cells 2	350	126		5.86363	1.69173
Endocrine progenitors	349	560		5.33313	8.29753			Endocrine progenitors	271	298		4.54012	4.00107
Proliferating endocrine progenitors	23	0		0.351467	0			Proliferating endocrine progenitors	0	0		0	0
Proliferating cells	101	177		1.5434	2.62261			Proliferating cells	55	189		0.921427	2.53759
Total:	6544	6749		100	100			Total:	5969	7448		100	100
